# Generating closed bacterial genomes from long-read nanopore sequencing of microbiomes

**DOI:** 10.1101/489641

**Authors:** Eli L. Moss, Ami S. Bhatt

**Affiliations:** Department of Medicine (Hematology, Blood and Marrow Transplantation) and Department of Genetics, Stanford University, Stanford, California, USA

## Abstract

We present the first method for efficient recovery of complete, closed genomes directly from microbiomes using nanopore long-read sequencing and assembly. We apply our approach to three healthy human gut communities and compare results to short read and read cloud approaches. We obtain nine finished genomes including the first reported closed genome of *Prevotella copri*, an organism with highly repetitive genome structure prevalent in non-western human gut microbiomes.
