## Supplementary material for "Generating closed bacterial genomes from long-read nanopore sequencing of microbiomes"

### Sheet: Sheet1
Sample	Library	Total Bases (Gbp)	Read N50 (bp)	Longest read (bp)
P1	Long read	12.7	4654	133658
P2-0	Long read	6.1	3030	115448
P2-15	Long read	7.6	2994	115702
P1	Read Cloud	32.86	-	-
P2-0	Read Cloud	36.12	-	-
P1	Short Read	38.26	-	-
P2-0	Short Read	36.89	-	-
