## Supplementary material for "Generating closed bacterial genomes from long-read nanopore sequencing of microbiomes"

### Sheet: Sheet1
Sample	Library	Total Assembly Size (Mbp)	Assembly N50 (Kbp)
P1	Long Read	163	453
P2-0	Long Read	67	571
P2-15	Long Read	67	564
P1	Short Read	253	34
P2-0	Short Read	125	15
P1	Read Cloud	279	116
P2-0	Read Cloud	143	12
