## Supplementary material for "Generating closed bacterial genomes from long-read nanopore sequencing of microbiomes"

### Sheet: Sheet1
Library	Extraction cost	Extraction time	Library prep cost	Library prep time	Sequencing cost	Sequencing time	Total Cost	Total Time	Cost Per Finished Genome
Nanopore	20	1.5 days	100	<1 day	500	2 days	600	4 days	$130 - $300
Short read	20	<1 day	100	<1 day	1200	1 month	1300	4 weeks	-
Read cloud	20	< 1 day	600	8 days	1200	1 month	1800	5 weeks	-
