## Supplementary material for "Generating closed bacterial genomes from long-read nanopore sequencing of microbiomes"

### Sheet: Sheet1
Organism	Reference	Percent Reference Aligning to Nanopore Draft	Percent Nanopore Draft Aligning to Reference	Reference Alignment Average Identity	Percent Read Cloud Draft Aligning to Nanopore Draft	Percent Nanopore Draft Aligning to Read Cloud Draft	Read Cloud Alignment Average Identity
Alistipes finegoldii	Alistipes finegoldii DSM 17242	42.66	52.96	86.89	98.87	99.92	99.96
Bacteroides uniformis	Bacteroides uniformis strain 2789STDY5834898	70.2	71.22	98.09	98.59	99.72	99.85
Dialister invisus	Dialister invisus DSM 15470	80.12	85.79	97.9	99.97	95.88	99.9
Oscillibacter sp.	Oscillibacter sp. PEA192	86.64	79.83	99.2	99.93	46.92	99.77
Phascolarctobacterium sp.	Phascolarctobacterium faecium DSM 14760 Ga0215641_101	87.97	88.49	98.96	99.99	99.75	99.87
Subdoligranulum sp.	Subdoligranulum sp. APC924/74	19	18.7	86.33	98.32	77.08	99.73
Prevotella copri	Prevotella copri strain AF15-25	65.39	68.45	96.73	98.63	84.02	99.93
